# FASTOP - Fast editing toolkit for top expression sites in yeast

**DOI:** 10.64898/2026.05.07.723299

**Authors:** Madhushruti Borah, Nicolas Gautron, Vincent Courdavault, Gita Naseri

## Abstract

Budding yeast *Saccharomyces cerevisiae* is a workhorse chassis for producing added food and agricultural compounds. However, building multi-enzymatic pathways for these chemicals often requires iterative genomic integration, underscoring the need for efficient, rapid genome-editing tools that can reliably target transcriptionally active chromosomal regions. In this study, to accelerate strain construction, we established a genome-editing toolkit to rapidly engineer eight loci, highly expressed hot-spots, but nonessential genomic sites suitable for stable pathway assembly. Our approach integrates three key design features: (i) selectable markers to enable rapid screening of edited cells, (ii) extended homology arms that leverage the yeast homology-directed repair machinery for robust genomic integration, and (iii) co-delivery of Cas9 and guide RNAs to promote efficient double-stranded DNA breaks at specific integration sites. The sequence independence of FASTOP relies on the release of integration cassettes from integrative vectors, mediated by restriction digestion at two flanking multiple-cutting sites in the integration module to minimize the risk of introducing sequence errors during PCR amplification of the integration cassettes. Following the introduction of a fluorescent reporter cassette, we observed high integration efficiencies across the target sites. We then integrated the biosynthetic pathway of plant-derived flavonoid naringenin into the hot-spots of the yeast genome using the FASTOP toolkit. Our results demonstrated that upon expressing the five essential genes in simple shake flask culture, naringenin production reached 505.7 mg/L, representing a significant (69-fold) increase over previously reported titers for comparable minimal heterologous pathways in *S. cerevisiae*. Together, the FATSOP toolkit provides a user-friendly platform for reliably modifying hot-spot loci to rapidly construct multi-enzymatic metabolic pathways in *S. cerevisiae*, while achieving high production levels for high-value food-relevant metabolites.
