## Supplementary material for "FASTOP - Fast editing toolkit for top expression sites in yeast": Table S2

### Sheet: Table S2
	Table S2. Sequence of primers used in present study.
	Primer name	Primer sequence (5'- 3')
	MA01	CCAAACCAATGCTAGTAGAGAAGGG
	MA02	CTCTCCCTTCTCTACTAGCATTGGT
	MA03	CCAAAGAGATAGGTAAATAAACGCG
	MA04	CTCTCGCGTTTATTTACCTATCTCT
	MA05	CCAAATGGCCCTGATAATAGTATGA
	MA06	CTCTTCATACTATTATCAGGGCCAT
	MA07	CCAAAGTATCACAACCGACGATCCG
	MA08	CTCTCGGATCGTCGGTTGTGATACT
	MA09	CCAAAAGTCGAACAAATATTAAACG
	MA10	CTCTCGTTTAATATTTGTTCGACTT
	MA11	CCAAAATGACCAGTTAGATATCAAG
	MA12	CTCTCTTGATATCTAACTGGTCATT
	MA13	CCAAATGATTGCACGAACAGAGTGA
	MA14	CTCTTCACTCTGTTCGTGCAATCAT
	MA15	CCAAATACGAGCCTTGTGAAAAGCA
	MA16	CTCTTGCTTTTCACAAGGCTCGTAT
	MA17	CCAAAATGGCTTGGGAAGATGTCAG
	MA18	CTCTCTGACATCTTCCCAAGCCATT
	MA19	CCAAAGCTGTTTACGAAGGTTACGA
	MA20	CTCTTCGTAACCTTCGTAAACAGCT
	MA21	CCAAAGGATATGACCCAGAGCCGGG
	MA22	CTCTCCCGGCTCTGGGTCATATCCT
	MA23	CCAAACGTGGCTATACAAATAGGAC
	MA24	CTCTGTCCTATTTGTATAGCCACGT
	MA25	ATTAACGTTTACAATTTCCTGATGC
	MA26	GCATCAGGAAATTGTAAACGTTAATAAAACTGTATTATAAGTAAATGCATG
	MA27	CTGCTCTGATGCCGCATAGTTAAGCGATTTATCTTCGTTTCCTG
	MA28	TTGCATGCCTGCAGGTCGACTCTAGATGGAACAACGACATCTGTTGGTG
	MA29	GCGGCCGCAGATCTCTCGAGGCTAGCCCATGGTAACACCCCTCCGCGCTC
	MA30	TTGCATGCCTGCAGGTCGACTCTAGACAACTATGAAAGAAGATCAAGCG
	MA31	GCGGCCGCAGATCTCTCGAGGCTAGCCCATGGGGGTGTGTTTATTACATGAAG
	MA32	TTGCATGCCTGCAGGTCGACTCTAGACACTCACATCTACCAGTG
	MA33	GCGGCCGCAGATCTCTCGAGGCTAGCCCATGGGGGTGAAGCCAAAATAAA
	MA34	TTGCATGCCTGCAGGTCGACTCTAGAAAAGAGGGTCTGTCCAGC
	MA35	GGAGGGTATTCTGGGCCTCCATGTCGGGGTCATGGCGGCTATTT
	MA36	TTGCATGCCTGCAGGTCGACTCTAGAGCGCTAATTACATTTGATGAAAG
	MA37	CGATACCTGAGTATTCCCACAGTTGTTCCCGTTAAGTTCTTTATTC
	MA38	TTGCATGCCTGCAGGTCGACTCTAGACAACGCAAAATAAATAATTAATATGTAAAATATC
	MA39	CTGCTCTGATGCCGCATAGTTAAGCGGCTGAACAAACGTCACAG
	MA40	TTGCATGCCTGCAGGTCGACTCTAGAAGGTTGATGCTTCTGGGTTC
	MA41	CTCGCTAAAACTGTGCGATGCCTCTAGAAAAACATCACAGCCGAAATG
	MA42	TTGCATGCCTGCAGGTCGACTCTAGAAAAGATTAAAAAAAGTCAAAGCTAC
	MA43	GGAGGGTATTCTGGGCCTCCATGTCGAGATACACCACAGTCTAC
	MA44	CGGAAAAGAGCGCGGAGGGGTGTTACCTAGTACACTCTATATTTTTTTATGCCTCG
	MA45	CGGCCGCAGATCTCTCGAGGCTAGCCCATGGCGCATAGATCCGTCGAGTTC
	MA46	TCTTCTTCATGTAATAAACACACCCCGTATCACGAGGCCCTTTCG
	MA47	CGCAGATCTCTCGAGGCTAGCCCATGGCGAGCACAGGGTAATAACTG
	MA48	CGAATCCTTTATTTTGGCTTCACCCCGACATGGAGGCCCAGAATACC
	MA49	CCGCAGATCTCTCGAGGCTAGCCCATGGCAGTATAGCGACCAGCATTCAC
	MA50	GACATGGAGGCCCAGAATAC
	MA51	CAGTATAGCGACCAGCATTC
	MA52	AACTGTGGGAATACTCAGGTATCG
	MA53	CGGCCGCAGATCTCTCGAGGCTAGCCCATGGGGATGCCGGGAGCAGACAAG
	MA54	GCTTAACTATGCGGCATC
	MA55	GCAGATCTCTCGAGGCTAGCCCATGGATTAACGTTTACAATTTCCTGATG
	MA56	TAGAGGCATCGCACAGTTTTAG
	MA57	GCATGCCTGATTTACAGTTCTTATTC
	MA58	GACATGGAGGCCCAGAATAC
	MA59	CAGTATAGCGACCAGCATTCAC
	MA60	CCATGGGCTAGCCTCGAGAGATCTGCGGCCGCAATATATGTGCATAGGAGAAGTGTAAAGTTC
	MA61	AATTCGAGCTCGGTACCCGGGGATCCCTGACTCTGTGGCGGACC
	MA62	CCATGGGCTAGCCTCGAGAGATCTGCGGCCGCTAAACTTCAACACCTTATATCATAAC
	MA63	AATTCGAGCTCGGTACCCGGGGATCCAAAATGTGCCATCACCATAAG
	MA64	CCATGGGCTAGCCTCGAGAGATCTGCGGCCGCGAAAAAGGAAGTGTTTCCC
	MA65	AATTCGAGCTCGGTACCCGGGGATCCATTAGAAAAGACCAAATATGTATTTC
	MA66	TATGTGAATGCTGGTCGCTATACTGCCATGGGCTAGCCTCGAGAGATCTGCGGCCGCAGCGCCCTGGTCAAACTTC
	MA67	GAATTCGAGCTCGGTACCCGGGGATCCCATCACAAGCATTCATTTACCAAGAG
	MA68	GGCTAGCCTCGAGAGATCTGCGGCCGCATGGAGAAAAAGAAAGATCCC
	MA69	AATTCGAGCTCGGTACCCGGGGATCCTGTTCACAGATTTTATTTGTGTAG
	MA70	GGCTAGCCTCGAGAGATCTGCGGCCGCTACAGGAAAGCATCGCCC
	MA71	AATTCGAGCTCGGTACCCGGGGATCCTGTCCAAGATGGCAAACTTC
	MA72	GAATAAGAACTGTAAATCAGGCATGCCCATGGGCTAGCCTCGAGAGATCTGCGGCCGCTTGGTTAAGTGAAGGTGGTAC
	MA73	AATTCGAGCTCGGTACCCGGGGATCCCCTGCCATTTTCCGTGAG
	MA74	TATGTGAATGCTGGTCGCTATACTGCCATGGGCTAGCCTCGAGAGATCTGCGGCCGCCGGGTGCATGTTGCTGGG
	MA75	AATTCGAGCTCGGTACCCGGGGATCCGCTAACACTTACACCAAATTCCAAGTCGTC
	MA76	TACCGGGATCCCATAGCTTCAAAATGTTTCTACTC
	MA77	TATTAGCGGCCGCCTTCGAGCGTCCCAAAAC
	MA78	GTAAACGTTAATCCATGGGCTAGCCGTAGTTTAGTGTTTTTCTTCCA
	MA79	ACAAATCGCTCTTAAATATATACC
	MA80	AGGTATATATTTAAGAGCGATTTGTCTACACACCGATAACAGGTATTG
	MA81	TTAGAATCAAGATACCAGCCTAAAAATGTCTCCACCAGTTTCTG
	MA82	TTTTAGGCTGGTATCTTG
	MA83	TATTTAGTACTGTCAGTATTGTTATGTAACAAAAATCACGATCTGGGT
	MA84	ATAACAATACTGACAGTACTAAATAATTG
	MA85	TTTGAATATGTATTACTTGGTTATGG
	MA86	CATAACCAAGTAATACATATTCAAAATGGATTTGTTATTGCTGG
	MA87	ACTATATCAATTAATTTGAATTAACCACGCGATTTACCATACATC
	MA88	GTTAATTCAAATTAATTGATATAGTTTTTTAATG
	MA89	CCTGTAGCGGCCGCAGATCTCTCGAGCTATCAAAAACGATAGATC
	MA90	AATGCTGGTCGCTATACTGCCATGGGCTAGCCATCCTCTAGAG
	MA91	ATTGAATTGAATTGAAATCGATAGATC
	MA92	TCTATCGATTTCAATTCAATTCAATCTAGTTCATTAATCCATTTGCTAGTC
	MA93	TACTTTTTACAACAAATATAAAACAATGACGACACAAGATGTG
	MA94	TGTTTTATATTTGTTGTAAAAAGTAG
	MA95	ATGGCAGTATTGATAATGATAAACTACGCACAGATATTATAACATCTGC
	MA96	AGTTTATCATTATCAATACTGCCATTTC
	MA97	TTTGTTTGTTTATGTGTGTTTATTC
	MA98	GAATAAACACACATAAACAAACAAAATGGTTACTGTTGAAGAAG
	MA99	AATGCAAGATTTAAAGTAAATTCACTTAATTAATTGCGACTGAATGAAG
	MA100	GTGAATTTACTTTAAATCTTGCATTTAAATAAATTTTC
	MA101	CACCCGGCGGCCGCAGATCTCTCGAGATAAAGCAATCTTGATGAGGATAATG
	MA102	CTCCCGGCATCCCCATGGGCTAGCCTTAGTAAAAATGTGCGCAC
	MA103	TTTGTTTTGTGTGTAAATTTAGTG
	MA104	TCACTAAATTTACACACAAAACAAAATGGACCAAATTGAAGCAATG
	MA105	ATTATCCTCATCAAGATTGCTTTATTTAGCAGATTGGAATAGGTG
	MA106	ATAAAGCAATCTTGATGAGGATAATG
	MA107	CTCCATGCGGCCGCAGATCTCTCGATATTGATCCGTACTAATATTGTTAGATG
