## Supplementary material for "FASTOP - Fast editing toolkit for top expression sites in yeast": Table S3

### Sheet: Table S3
	Table S3. List of fragments and respective primers used in construction of plasmids
	Plasmid	Fragment	Primer name	Primer sequence (5'- 3')
	pHV001	H1 gRNA	MA01	CCAAACCAATGCTAGTAGAGAAGGG
			MA02	CTCTCCCTTCTCTACTAGCATTGGT
	pHV002	H2 gRNA	MA03	CCAAAGAGATAGGTAAATAAACGCG
			MA04	CTCTCGCGTTTATTTACCTATCTCT
	pHV003	H5 gRNA	MA05	CCAAATGGCCCTGATAATAGTATGA
			MA06	CTCTTCATACTATTATCAGGGCCAT
	pHV004	H7 gRNA	MA07	CCAAAGTATCACAACCGACGATCCG
			MA08	CTCTCGGATCGTCGGTTGTGATACT
	pHV005	YBR128C gRNA-1	MA09	CCAAAAGTCGAACAAATATTAAACG
			MA10	CTCTCGTTTAATATTTGTTCGACTT
	pHV006	YBR128C gRNA-2	MA11	CCAAAATGACCAGTTAGATATCAAG
			MA12	CTCTCTTGATATCTAACTGGTCATT
	pHV007	YDR448W gRNA-1	MA13	CCAAATGATTGCACGAACAGAGTGA
			MA14	CTCTTCACTCTGTTCGTGCAATCAT
	pHV008	YDR448W gRNA-2	MA15	CCAAATACGAGCCTTGTGAAAAGCA
			MA16	CTCTTGCTTTTCACAAGGCTCGTAT
	pHV009	YGR240C gRNA-1	MA17	CCAAAATGGCTTGGGAAGATGTCAG
			MA18	CTCTCTGACATCTTCCCAAGCCATT
	pHV010	YGR240C gRNA-2	MA19	CCAAAGCTGTTTACGAAGGTTACGA
			MA20	CTCTTCGTAACCTTCGTAAACAGCT
	pHV011	YHR142W gRNA-1	MA21	CCAAAGGATATGACCCAGAGCCGGG
			MA22	CTCTCCCGGCTCTGGGTCATATCCT
	pHV012	YHR142W gRNA-2	MA23	CCAAACGTGGCTATACAAATAGGAC
			MA24	CTCTGTCCTATTTGTATAGCCACGT
	pIV001	Left homologous arm	MA28	TTGCATGCCTGCAGGTCGACTCTAGATGGAACAACGACATCTGTTGGTG
			MA29	GCGGCCGCAGATCTCTCGAGGCTAGCCCATGGTAACACCCCTCCGCGCTC
		HIS3	MA44	CGGAAAAGAGCGCGGAGGGGTGTTACCTAGTACACTCTATATTTTTTTATGCCTCG
			MA45	CGGCCGCAGATCTCTCGAGGCTAGCCCATGGCGCATAGATCCGTCGAGTTC
		Right homologous arm	MA60	CCATGGGCTAGCCTCGAGAGATCTGCGGCCGCAATATATGTGCATAGGAGAAGTGTAAAGTTC
			MA61	AATTCGAGCTCGGTACCCGGGGATCCCTGACTCTGTGGCGGACC
	pIV002	Left homologous arm	MA30	TTGCATGCCTGCAGGTCGACTCTAGACAACTATGAAAGAAGATCAAGCG
			MA31	GCGGCCGCAGATCTCTCGAGGCTAGCCCATGGGGGTGTGTTTATTACATGAAG
		URA3	MA46	TCTTCTTCATGTAATAAACACACCCCGTATCACGAGGCCCTTTCG
			MA47	CGCAGATCTCTCGAGGCTAGCCCATGGCGAGCACAGGGTAATAACTG
		Right homologous arm	MA62	CCATGGGCTAGCCTCGAGAGATCTGCGGCCGCTAAACTTCAACACCTTATATCATAAC
			MA63	AATTCGAGCTCGGTACCCGGGGATCCAAAATGTGCCATCACCATAAG
	pIV003	Left homologous arm	MA32	TTGCATGCCTGCAGGTCGACTCTAGACACTCACATCTACCAGTG
			MA33	GCGGCCGCAGATCTCTCGAGGCTAGCCCATGGGGGTGAAGCCAAAATAAA
		KanMX	MA48	CGAATCCTTTATTTTGGCTTCACCCCGACATGGAGGCCCAGAATACC
			MA49	CCGCAGATCTCTCGAGGCTAGCCCATGGCAGTATAGCGACCAGCATTCAC
		Right homologous arm	MA64	CCATGGGCTAGCCTCGAGAGATCTGCGGCCGCGAAAAAGGAAGTGTTTCCC
			MA65	AATTCGAGCTCGGTACCCGGGGATCCATTAGAAAAGACCAAATATGTATTTC
	pIV004	Left homologous arm	MA34	TTGCATGCCTGCAGGTCGACTCTAGAAAAGAGGGTCTGTCCAGC
			MA35	GGAGGGTATTCTGGGCCTCCATGTCGGGGTCATGGCGGCTATTT
		hphMX6	MA50	GACATGGAGGCCCAGAATAC
			MA51	CAGTATAGCGACCAGCATTC
		Right homologous arm	MA66	TATGTGAATGCTGGTCGCTATACTGCCATGGGCTAGCCTCGAGAGATCTGCGGCCGCAGCGCCCTGGTCAAACTTC
			MA67	GAATTCGAGCTCGGTACCCGGGGATCCCATCACAAGCATTCATTTACCAAGAG
	pIV005	Left homologous arm	MA36	TTGCATGCCTGCAGGTCGACTCTAGAGCGCTAATTACATTTGATGAAAG
			MA37	CGATACCTGAGTATTCCCACAGTTGTTCCCGTTAAGTTCTTTATTC
		LEU2	MA52	AACTGTGGGAATACTCAGGTATCG
			MA53	CGGCCGCAGATCTCTCGAGGCTAGCCCATGGGGATGCCGGGAGCAGACAAG
		Right homologous arm	MA68	GGCTAGCCTCGAGAGATCTGCGGCCGCATGGAGAAAAAGAAAGATCCC
			MA69	AATTCGAGCTCGGTACCCGGGGATCCTGTTCACAGATTTTATTTGTGTAG
	pIV006	Left homologous arm	MA38	TTGCATGCCTGCAGGTCGACTCTAGACAACGCAAAATAAATAATTAATATGTAAAATATC
			MA39	CTGCTCTGATGCCGCATAGTTAAGCGGCTGAACAAACGTCACAG
		TRP1	MA54	GCTTAACTATGCGGCATC
			MA55	GCAGATCTCTCGAGGCTAGCCCATGGATTAACGTTTACAATTTCCTGATG
		Right homologous arm	MA70	GGCTAGCCTCGAGAGATCTGCGGCCGCTACAGGAAAGCATCGCCC
			MA71	AATTCGAGCTCGGTACCCGGGGATCCTGTCCAAGATGGCAAACTTC
	pIV007	Left homologous arm	MA40	TTGCATGCCTGCAGGTCGACTCTAGAAGGTTGATGCTTCTGGGTTC
			MA41	CTCGCTAAAACTGTGCGATGCCTCTAGAAAAACATCACAGCCGAAATG
		LYS	MA56	TAGAGGCATCGCACAGTTTTAG
			MA57	GCATGCCTGATTTACAGTTCTTATTC
		Right homologous arm	MA72	GAATAAGAACTGTAAATCAGGCATGCCCATGGGCTAGCCTCGAGAGATCTGCGGCCGCTTGGTTAAGTGAAGGTGGTAC
			MA73	AATTCGAGCTCGGTACCCGGGGATCCCCTGCCATTTTCCGTGAG
	pIV008	Left homologous arm	MA42	TTGCATGCCTGCAGGTCGACTCTAGAAAAGATTAAAAAAAGTCAAAGCTAC
			MA43	GGAGGGTATTCTGGGCCTCCATGTCGAGATACACCACAGTCTAC
		natMX	MA58	GACATGGAGGCCCAGAATAC
			MA59	CAGTATAGCGACCAGCATTCAC
		Right homologous arm	MA74	TATGTGAATGCTGGTCGCTATACTGCCATGGGCTAGCCTCGAGAGATCTGCGGCCGCCGGGTGCATGTTGCTGGG
			MA75	AATTCGAGCTCGGTACCCGGGGATCCGCTAACACTTACACCAAATTCCAAGTCGTC
