## Supplementary material for "FASTOP - Fast editing toolkit for top expression sites in yeast": Data S1

### Sheet: Data S1
	Supplementary Data S1
	Figure 2
	Samples	YBR128C	YDR448W	YGR240C	YHR142W
	WT	1	1	1	1
	1	1.10239	13.2663	1.99146	12.0978
	2	2.40474	15.9694	1.94847	16.8856
	3	1.44588	20.5301	1.70481	14.5453
	4	0.931051	1.08678	1.88215	13.4129
	5	2.07856	17.3171	1.81982	13.682
	6	1.68242	14.8508	1.74867	14.9063
	7	1.88242	14.9978	1.88386	10.6422
	8	1.96265	16.5684	2.07849	11.9103
	9	2.51345	18.5694	NA	9.10247
	10	0.65604	18.9529	1.86985	10.702
	11	1.40085	15.0563	2.03112	13.5588
	12	2.48301	12.9888	2.04812	11.3538
	13	2.54343	13.4646	2.07245	10.6911
	14	0.886018	14.5108	2.17341	8.26748
	15	1.43395	11.2684	1.89698	7.10624
	16	0.844112	14.7897	1.95103	16.7414
	17	1.43195	1.06275	2.45779	12.0837
	18	1.87001	18.0093	1.92751	13.093
	19	1.32236	15.6909	2.19929	10.5846
	20	0.870683	16.3981	2.14265	11.795
