## Supplementary material for "FASTOP - Fast editing toolkit for top expression sites in yeast": Data S2

### Sheet: Data S2
	Supplementary Data S2.
	Figure 3
	a
	Sample	Repeat 1	Repeat 2	Repeat 3	Repeat 4	Repeat 5	Repeat 6	Repeat 7	Repeat 8	Repeat 9	Average (AU)	STDEV.S	T.TEST (to ura3-52)
	WT	548	586	627	570	640	898	102	302	434	567.286	236.448	1.83162e-11
	ura3-52	200644	196401	191088	203976	193889	195792	198015	197800	189630	197115	4268.67
	YHR142W-gRNA1	107592	92144	83231	137236	142666	148688	75877	84911	100763	112491	30187.8	0.000271779
	YHR142W-gRNA2	107933	111105	112504	65353	73859	62611	168216	158211	160138	100226	37142.5	0.000423485
	YBR128C-gRNA1	87265	97001	95415	204585	190543	187811	183661	156062	168187	149469	53085	0.0552117
	YDR448W-gRNA1	185101	193070	197586	156284	154993	157191	196389	193158	191896	177231	20120.8	0.0399246
	YDR448W-gRNA2	169382	176324	172886	187797	188909	184511	173569	178938	184059	179054	7878.98	0.000432641
	YGR240C-gRNA1	200534	183857	200600	237324	204779	260863	159590	158320	160316	206792	33395.3	0.474887
	YGR240C-gRNA2	176545	200304	170919	182252	197491	194835	344894	276240	295402	209606	60679.9	0.606333
	YGR240C-no gRNA	133699	125240	123957	131278	125370	124640	132341	124542	123427	128075	4167.31	9.35088e-13
	b
		Number of events						Relative to 100%
		GFP-			GFP+			GFP-				GFP+				GFP+/GFP-
	Sample	Repeat 1	Repeat 2	Repeat 3	Repeat 1	Repeat 2	Repeat 3	Repeat 1	Repeat 2	Repeat 3	Average	Repeat 1	Repeat 2	Repeat 3	Average	Repeat 1	Repeat 2	Repeat 3	Average (AU)	STDEV.S	T.TEST (gRNA1/gRNA2)
	WT	4160	4093	4118	0	0	0	100	100	100	100	0	0	0	0	0	0	0	0	0	NA
	ura3-52	6	6	5	4301	4500	4126	0.139308	0.133156	0.121036	0.131167	99.8607	99.8668	99.879	99.8688	716.833	750	825.2	764.011	55.5254	NA
	YHR142W-gRNA1	306	272	239	1094	1081	1292	0.221511	0.160183	0.207182	0.196292	99.7785	99.8398	99.7928	99.8037	450.444	623.286	481.667	518.466	92.1094
	YHR142W-gRNA2	212	193	177	1286	1214	1313	0.941029	1.44928	1.61884	1.33638	99.059	98.5507	98.3812	98.6636	105.267	68	60.7727	78.0131	23.8773	0.0104149
	YBR128C-gRNA1	9	7	9	4054	4363	4335	1.42228	1.29781	1.38985	1.36998	98.5777	98.7022	98.6101	98.63	69.3095	76.0526	70.95	72.1041	3.51657
	YDR448W-gRNA1	30	39	44	3158	2652	2674	21.8571	20.1035	15.6107	19.1904	78.1429	79.8965	84.3893	80.8096	3.57516	3.97426	5.40586	4.31843	0.962651	NA
	YDR448W-gRNA2	42	38	40	2911	2890	2838	14.1522	13.7171	11.8792	13.2495	85.8478	86.2829	88.1208	86.7505	6.06604	6.29016	7.41808	6.59142	0.724621	0.0343773
	YGR240C-gRNA1	3389	3394	3658	311	290	310	91.5946	92.1281	92.1875	91.9701	8.40541	7.87188	7.8125	8.02993	0.0917675	0.0854449	0.0847458	0.0873194	0.003868
	YGR240C-gRNA2	3918	3964	3703	351	327	318	91.7779	92.3794	92.0915	92.083	8.22207	7.6206	7.90848	7.91705	0.0895865	0.0824924	0.0858763	0.0859851	0.0035483	0.682635
	YGR240C-no gRNA	83	92	115	4690	4758	4973	1.73895	1.89691	2.26022	1.96536	98.2611	98.1031	97.7398	98.0346	56.506	51.7174	43.2435	50.489	6.71607	NA
	AU= Arbitrary Unit
	NA = Not Applicable
