## Supplementary material for "FASTOP - Fast editing toolkit for top expression sites in yeast": Data S3

### Sheet: Data S3
	Supplementary Data S3
	Figure 4
	c
	mg.L-1	Replicate 1	Replicate 2	Replicate 3	Average (mgL−1)	STDEV.S	T.TEST
	Sample
	WT	0	0	2.11	0.703333	1.21821
	yFASTOP-NG	442.83	506.19	568.1	505.707	62.6364	0.00507544
