## Supplementary material for "FASTOP - Fast editing toolkit for top expression sites in yeast": Data S4

### Sheet: Data S4
	Supplementary Data S4.
	Supplementary Figure S1.
	a
	Sample	Repeat 1	Repeat 2	Repeat 3	Repeat 4	Repeat 5	Repeat 6	Repeat 7	Repeat 8	Repeat 9	Average (AU)	STDEV.S	T.TEST (gRNA1/gRNA2)
	YHR142W-gRNA1	107592	92144	83231	137236	142666	148688	75877	84911	100763	112491	30187.8
	YHR142W-gRNA2	107933	111105	112504	65353	73859	62611	168216	158211	160138	100226	37142.5	0.511183
	YDR448W-gRNA1	185101	193070	197586	156284	154993	157191	196389	193158	191896	177231	20120.8	NA
	YDR448W-gRNA2	169382	176324	172886	187797	188909	184511	173569	178938	184059	179054	7878.98	0.829069
	YGR240C-gRNA1	200534	183857	200600	237324	204779	260863	159590	158320	160316	206792	33395.3
	YGR240C-gRNA2	176545	200304	170919	182252	197491	194835	344894	276240	295402	209606	60679.9	0.916696
	b
	Sample	Repeat 1	Repeat 2	Repeat 3	Repeat 4	Repeat 5	Repeat 6	Repeat 7	Repeat 8	Repeat 9	Average (AU)	STDEV.S	T.TEST (gRNA/no gRNA)
	YGR240C-gRNA1	200534	183857	200600	237324	204779	260863	159590	158320	160316	206792	33395.3
	YGR240C-gRNA2	176545	200304	170919	182252	197491	194835	344894	276240	295402	209606	60679.9	0.000729073
	YGR240C-no gRNA	133699	125240	123957	131278	125370	124640	132341	124542	123427	128075	4167.31	0.0119344
	c
		Number of events						Relative to 100%
		GFP-			GFP+			GFP-				GFP+				GFP+/GFP-
	Sample	Repeat 1	Repeat 2	Repeat 3	Repeat 1	Repeat 2	Repeat 3	Repeat 1	Repeat 2	Repeat 3	Average	Repeat 1	Repeat 2	Repeat 3	Average	Repeat 1	Repeat 2	Repeat 3	Average (AU)	STDEV.S	T.TEST (gRNA/no gRNA)
	YGR240C-gRNA1	3389	3394	3658	311	290	310	91.5946	92.1281	92.1875	91.9701	8.40541	7.87188	7.8125	8.02993	0.0917675	0.0854449	0.0847458	0.0873194	0.003868
	YGR240C-gRNA2	3918	3964	3703	351	327	318	91.7779	92.3794	92.0915	92.083	8.22207	7.6206	7.90848	7.91705	0.0895865	0.0824924	0.0858763	0.0859851	0.0035483	0.00586656
	YGR240C-no gRNA	83	92	115	4690	4758	4973	1.73895	1.89691	2.26022	1.96536	98.2611	98.1031	97.7398	98.0346	56.506	51.7174	43.2435	50.489	6.71607	0.00586625
	AU= Arbitrary Unit
	NA = Not Applicable
