## Supplementary material for "FASTOP - Fast editing toolkit for top expression sites in yeast": Data S5

### Sheet: Data S5
	Supplementary Data S5
	Figure S2
	OD600
	Time (h)	WT		ura3-52			YGR240C			YHR142W			YBR128C			YDR448W
	0	0.2474	0.2308	0.2508	0.2205	0.2172	0.2272	0.1951	0.1884	0.3128	0.2271	0.1977	0.2139	0.2213	0.2069	0.2051	0.2157	0.1921
	4	0.5033	0.6236	0.4448	0.4136	0.4002	0.2362	0.2075	0.1993	0.3042	0.2254	0.2004	0.2506	0.2647	0.2557	0.2012	0.2155	0.1945
	8	0.6804	0.8036	0.5567	0.5202	0.5118	0.3533	0.3166	0.3092	0.3007	0.2219	0.1979	0.4307	0.4544	0.4618	0.2005	0.2165	0.1956
	12	0.7031	0.899	0.6653	0.6208	0.6143	0.5215	0.4892	0.4818	0.2994	0.2203	0.1972	0.6004	0.6284	0.6435	0.2073	0.2236	0.2022
	16	0.6885	0.9213	0.7274	0.6843	0.6806	0.6344	0.5901	0.5852	0.313	0.2302	0.2103	0.6788	0.7029	0.7221	0.2375	0.2519	0.2288
	20	0.6851	0.9088	0.6302	0.5733	0.592	0.7118	0.6697	0.6603	0.3736	0.2911	0.2675	0.6524	0.6677	0.6703	0.3516	0.3588	0.3279
	24	0.7114	0.9071	0.628	0.56	0.5894	0.6383	0.5881	0.6092	0.557	0.4755	0.4762	0.6604	0.6653	0.6827	0.5116	0.5179	0.4925
	30	0.7721	0.8803	0.6276	0.5568	0.6154	0.628	0.5597	0.5909	0.7159	0.6431	0.6573	0.6816	0.6878	0.7183	0.6357	0.637	0.618
	32	0.7888	0.871	0.6305	0.5583	0.5975	0.6315	0.5586	0.5887	0.7431	0.6724	0.6838	0.6741	0.6862	0.7073	0.651	0.6509	0.6334
	WT = wild type
	OD600 = Optical intensity ant 600 nm
