## Supplementary material for "FASTOP - Fast editing toolkit for top expression sites in yeast": Data S6

### Sheet: Data S6
	Supplementary Data S6
	Supplementary Figure S3
	Time (h)	WT					yFASTOP-NG
	OD600	Replicate 1	Replicate 2	Replicate 3	Average	STDV	Replicate 1	Replicate 2	Replicate 3	Average	STDV
	0	0.325	0.327	0.32	0.324	0.00360555	0.3086	0.3259	0.3811	0.338533	0.0378651
	4	0.825	0.827	0.802	0.818	0.0138924	0.6784	0.7493	0.7568	0.728167	0.043262
	8	1.367	1.348	1.313	1.34267	0.0273922	0.8321	0.9701	0.9397	0.913967	0.0725097
	12	1.461	1.422	1.387	1.42333	0.037018	1.0675	1.0462	1.1934	1.10237	0.0795533
	16	1.485	1.442	1.407	1.44467	0.0390683	1.2693	1.296	1.2443	1.26987	0.0258547
	20	1.504	1.458	1.423	1.46167	0.0406243	1.3456	1.4132	1.5367	1.43183	0.0969031
	24	1.516	1.474	1.439	1.47633	0.038553	1.5397	1.7277	1.9149	1.72743	0.1876
	28	NA	1.7354	1.716	1.7257	0.0137179	1.5351	1.6984	1.9167	1.71673	0.191459
	32	NA	1.7657	1.7445	1.7551	0.0149906	1.5813	1.6776	1.8341	1.69767	0.127589
	NA = Not applicable
	OD600 = Optical intensity ant 600 nm
